# BioGCD: A Biology-Guided Multimodal Framework for Compound and Combination Discovery

**DOI:** 10.64898/2026.11.20.756733

**Authors:** Jian Wen, Zhihui Xu, Siqing Yue, Changzhen Weng, Ang Lin, Shentian Zhuang, Jinxian Wang, Xiaodan Fan, Xihan Zhang, Hanwei Wang, Kun Guo, Peidong Wu, Yubo Dong, Heqi Liu, Zutan Li, Weiwei Hu, Yong Yang, Cong Pian

## Abstract

Phenotype-based transcriptomic screening provides a powerful approach for therapeutic discovery by capturing how compounds reshape cellular states. However, existing perturbation models lack biological constraints, limiting generalizability, mechanistic interpretability, and the ability to prioritize experimentally validated candidates. Here, we developed BioGCD, a biological knowledge-guided multimodal framework that integrates four gene-level prior graphs and a compound-aware pathway-level prior with cellular states, molecular structures and dosage information to learn biologically informed perturbation patterns. BioGCD outperformed existing models in predicting compound induced transcriptomic responses across diverse cellular contexts, achieving a Pearson correlation coefficient of 0.912 between predicted and observed responses. Beyond prediction, the model enabled mechanistic interpretation of compounds effects by attributing predicted activities to specific molecular substructures and inferring potential pathways associated with compound responses. The proportion of the top 30 candidates supported by literature evidence or experimental validation varied across cell lines, reaching 70% in a melanoma cell line and a liver cancer cell line, and 30% in a breast cancer cell line. For previously uncharacterized agents, experimental screening of the top 50 candidates identified Z6412951658 as an anti-melanoma hit. Moreover, the BioGCD prediction-based model correctly classified 8 of 10 randomly selected compound combinations as synergistic or non-synergistic in melanoma cells. Overall, BioGCD establishes a biologically grounded AI framework for learning generalizable perturbation representations, enabling systematic therapeutic discovery through accurate prediction and biological insight.
