## Supplementary tables for "BioGCD: A Biology-Guided Multimodal Framework for Compound and Combination Discovery": Table_S1_Model_performance_across_doses.xlsx

### Sheet: all genes at 10um
Model	PCC	SCC	R2	MSE
BioGCD	0.968244	0.966371	0.930683	0.329507
CPA	0.929863	0.926343	0.845494	0.743907
chemCPA	0.953085	0.951765	0.886106	0.54382
PRnet	0.96461	0.962798	0.922503	0.370495

### Sheet: top100 genes at 10um
Model	PCC	SCC	R2	MSE
BioGCD	0.930537	0.912715	0.825718	1.32036
CPA	0.743398	0.738017	0.388015	5.03622
chemCPA	0.86165	0.855785	0.678619	2.65101
PRnet	0.914127	0.89906	0.788272	1.68514

### Sheet: all genes by dose
Model	Dose (µM)	PCC	SCC	R2	MSE
BioGCD	(0,0.01]	0.969623	0.968248	0.933487	0.322708
CPA		0.931027	0.927323	0.84918	0.743153
chemCPA		0.957901	0.956156	0.896308	0.506244
PRnet		0.967508	0.966081	0.929293	0.345612
BioGCD	(0.01,0.1]	0.967616	0.966027	0.928551	0.341818
CPA		0.931162	0.927689	0.847459	0.738487
chemCPA		0.95546	0.953792	0.891196	0.521716
PRnet		0.965196	0.963673	0.923317	0.368068
BioGCD	(0.1,1]	0.966938	0.965183	0.927423	0.347011
CPA		0.927665	0.924226	0.840439	0.776588
chemCPA		0.952024	0.950466	0.884062	0.55917
PRnet		0.96332	0.961631	0.919815	0.385752
BioGCD	(1,10]	0.968985	0.966946	0.932723	0.317961
CPA		0.930616	0.927109	0.847218	0.729214
chemCPA		0.952669	0.951631	0.885038	0.544843
PRnet		0.964972	0.963005	0.923386	0.364289
BioGCD	(10,100]	0.968479	0.965833	0.932387	0.308895
CPA		0.927415	0.92264	0.845134	0.723154
chemCPA		0.947666	0.946205	0.876054	0.57619
PRnet		0.961199	0.958493	0.913601	0.401464

### Sheet: top100 genes by dose
Model	Dose (µM)	PCC	SCC	R2	MSE
BioGCD	(0,0.01]	0.929418	0.911065	0.81059	1.34102
CPA		0.750614	0.750783	0.364316	5.04468
chemCPA		0.878538	0.869738	0.698678	2.32283
PRnet		0.920044	0.904069	0.786245	1.57258
BioGCD	(0.01,0.1]	0.928318	0.909918	0.809416	1.34566
CPA		0.762266	0.756464	0.398199	4.8084
chemCPA		0.877747	0.867358	0.700473	2.35444
PRnet		0.916337	0.900149	0.7816	1.62842
BioGCD	(0.1,1]	0.926293	0.907895	0.809682	1.3981
CPA		0.74008	0.736129	0.361743	5.2197
chemCPA		0.862461	0.854173	0.672043	2.67789
PRnet		0.910643	0.894728	0.775292	1.76219
BioGCD	(1,10]	0.932985	0.915542	0.838415	1.27457
CPA		0.735948	0.729917	0.39342	5.01422
chemCPA		0.853635	0.850954	0.670581	2.75214
PRnet		0.914113	0.899887	0.795127	1.67339
BioGCD	(10,100]	0.944614	0.930531	0.88079	1.19595
CPA		0.806069	0.78835	0.569409	4.90436
chemCPA		0.883858	0.873023	0.744339	2.85505
PRnet		0.928159	0.914143	0.842227	1.67386
