## Supplementary tables for "BioGCD: A Biology-Guided Multimodal Framework for Compound and Combination Discovery": Table_S2_top10_FCFP4_fingerprint_of_vemurafenib.xlsx

### Sheet: Vemurafenib
Rank	FCFP4 bit	Token	Attribution score	Fragment SMILES	Pharmacophore match
1	1010	7	0.04021	c[nH]c	Yes
2	789	6	0.03138	cC(=O)c(c(F)c)c(F)c	Yes
3	498	3	0.03115	cC(c)=O	No
4	174	1	0.02491	Cc1c[nH]c(n)c1cc	Yes
5	862	6	0.02179	cccc(N)c	No
6	428	3	0.02067	Cc(c)c; Cc(c)c	No
7	902	7	0.01862	cc(n)[nH]	No
8	708	5	0.01754	CS(N)(=O)=O; Cc(c)c(F)cc	Yes
9	1016	7	0.01667	O=S; O=S; C=O	No
10	665	5	0.01655	Cc(c)c(F)c(N)c	Yes
