## Supplementary tables for "BioGCD: A Biology-Guided Multimodal Framework for Compound and Combination Discovery": Table_S3_marker_genes_for_reversal_score_calculation.xlsx

### Sheet: A375
Down regulation	Up regulation
DIAPH3	CDRT15P10
CCDC168	SLITRK6
SHISA2	CDRT15P9
LINC01910	SLC14A2
BRCA2	TPTE2
DLEU2	LINC01549
LINC00460	DLEU7
FAM83D	OR7E104P
SNORD17	DCT
LIF	HS6ST3
SHISAL1	TPTE2P6
APOBEC3B	LINC02940
FAM9B	LINC03138
GINS1	PRECSIT
MIR924HG	LINC00348
CCNA1	LINC01198
SERPINB5	LINC00598
SERPINB7	DCC
STC1	PMEPA1
TEX30	NKILA
PAK6-AS1	RBPJL
HMGN2P6	STX16-NPEPL1
FBXO43	LINC00907
TYMS	NKAIN4
B3GALT5	FLJ16779
PMAIP1	SLPI
SKA3	LINC01905
SKA1	LINC00426
DEPDC1P1	KCNJ6
FRMD7	C20orf202
TRAC	BPIFA2
NDC80	TTLL9
HSPE1P2	CFAP47
NPM1P9	CRYL1
RFC3	MKRN7P
NCAPGP2	FER1L4
RNA5SP323	LINC01722
RANBP1	ADGRG4
SLC7A11	MN1
ERCC6L	TTR
SLC7A1	LINC01275
KIF4B	DOK6
HYMAI	AQP4
RAET1L	KCNK15-AS1
GINS4	SKOR1
SERPIND1	RALYL
CKS1BP3	PHEX
MIR3153	TG
ESCO2	PCDH11X
ADRB2	LINC01638
TLR4	MXRA5
ANKRD18B	LINC00898
EGR1	TYRP1
THSD4	TSPEAR
STC2	CUBN
LINC00664	NFATC4
KNL1	CDH9
U8	JCAD
CXCL3	VCAN
TRIM51	PAPPA
MCM5	NR0B1
EREG	BTBD16
CCSER1	PCSK6
TUBAP2	TMC1
F2RL1	GABRB1
FAXC	DDX18P6
ABTB3	PRKG1
WDR62	SLC34A3
TENM2-AS3	ACAN
RNU6-583P	UPB1
MYBL2	PKHD1
KCNQ5	STK32A
GTSE1	RNF150
CDC45	RPSAP44
TMEM158	GAPDHP71
LPXN	STKLD1
MRGPRX4	C14orf132
NR4A1AS	NUTM2D
GJB1	MMP11
RAET1E	HPGD
COL13A1	LINC01431
MMP1	C19orf18
SPC24	DUOX2
ANKRD33B	CD72
RIMS1	APC2
FANCD2OS	COL5A3
GCOM1	SLC35F1
VTRNA1-3	Y_RNA
C10orf88B	PIK3IP1
BRI3BP	MEI1
NTM	NOVA2
KCNG3	RNU1-11P
E2F1	CCKAR
MANCR	SLC16A8
LINC00705	DIO2
TPX2	ARSI
ZNF90	SLC7A8
BNIP3P17	LINC01583
PCAT1	CFAP70
CAMP	PDZRN4
UBE2C	COL25A1
LINC00052	GOLGA8S
CACYBPP2	OR7E161P
FANCB	LUZP2
CDCA5	REELD1
FERMT1	GOLGA8VP
KRT81	NEUROG2
ZNF887P	DNM1P46
CDC20P1	CCN5
HJURP	POLN
ZNF492	TACC1P1
ERFE	RNU6-1160P
MYH15	GOLGA8N
ALMS1-IT1	FAM135B
TMSB15A	MIR6757
KIF4A	RANP4
LINC02261	CACNG7
SPRY2	TCL6
GLYATL1P2	DEFB131E
LINP1	SHISA7
LASTR	H4C8
MTHFD2	CHL1
SH3TC2-DT	PCDH15
EGR3	KCNMB4
HSPA8P5	CAPN3
LINC01224	TRPM3
TRPA1	GUCY1A2
TIMP3	ACRBP
CENPI	RCAN2
ST18	MYOM1
ZNF695	LINC02547
ZNF670-ZNF695	YPEL4
LINC02452	LINC00639
CXCL8	NAMA
LINC01363	H4C5
VDAC1P10	FAM238C
SEPTIN14P12	PCDHB19P
PBK	PHACTR1
SNORD14E	LINC00519
PHLDA2	LINC01085
NMRAL2P	LINC02951
PLK4	NKPD1
AUNIP	TMEM47
SLCO4A1	KLHL6
PADI3	SELENOP
DHRS2	LHFPL5
KCNC4	RNU1-70P
GDA	MATN4
GCH1	LINC03140
LINC00326	LINC02293
HMGN2P4	OTOGL
MSRB3-AS1	LINC02318
LINC02454	GPR173
BMX	LINC00589
DMRT2	BANCR
CTLA4	TRMT61A-DT
SASS6	POSTN
RLBP1	LAMB2P1
KIF21B	KLF3-AS1
LINC02535	ZNF536
NIPAL1	LINC03034
ESM1	LINC02352
RAB39A	LINC02244
CPN1	HMGA1P4
CDKN3	H2AJ
PCNPP3	ERP27
OIP5	IL5RA
LINC00973	LRP1B
CHRNA5	C11orf91
TMEM74	IGSF22
TMSB15B	MYO3B-AS1
ARHGAP11A	LINC02473
LRATD2	LINC00290
ABCA13	RN7SL688P
SPRR2D	AKAP6
SOX11	LINC00963
MIR4258	CYP2F2P
SLC14A1	LINC02447
H19	LINC01411
SCAT8	STK32A-AS1
BUB1B	LINC02615
PTPRG-AS1	LINC02237
HMGB2	OR7E158P
TMPO	TLX2
CEP55	PRKN
CPA2	PACRG
CPA4	OVCH1
DLGAP5	BUD13P1
TRIP13	SESN3
LINC01819	CFAP418-AS1
PRIM1	COL21A1
KIF20B	VPS13C-DT
MCM10	LINC00595
FOXC2	SRGAP3
MMP13	MYO3B
TMPOP2	NRXN2
RNVU1-4	LINC01933
RMI2	MST1
CDCA2	KCNJ13
CFAP95	COL24A1
MCM4	ACOXL-AS1
LFNG	H2AC11
ADGRF1	RSAD2
DSCC1	LINC00502
CD96	LRRTM4
ZBED2	UST-AS2
LMNB1	ANKK1
CCNB2	PCSK5
CKS2	ARHGEF26-AS1
PCLAF	MED28-DT
NCAPG	ST8SIA5
ABHD17C	TNFRSF10C
XRCC2	NEUROG2-AS1
CDC25C	ATP5PBP5
NEIL3	BDNF-AS
IL10	LINC02240
CCNA2	TENM3-AS1
MND1	TENM3
KRT9	CD81-AS1
PTTG1	BEST1
TERT	INHCAP
BLM	LIX1-AS1
TM4SF1	RNU6-483P
MKI67	ATP2B2
C12orf75	LMNTD2-AS1
MYB	SOCS2-AS1
PAX8-AS1	LINC02412
GPRIN1	BBOX1-AS1
HASPIN	GMDS-DT
CDC25A	NTRK2
DEPDC1B	EDRF1-DT
KIF20A	KLKB1
KIF11	LINC02688
TGM2	RNF224
DMC1	LINC02551
HELLS	TGILR
CENPK	GGT1
SPRY1	EFCAB12
CCND1	C5orf67
FABP5	PDCL3P4
FANCD2	MTHFD2P1
HMMR	UCN
CHAF1A	PRIMA1
ANXA3	TTLL3
CEP128	CD109-AS1
MELK	C5AR1
KIF15	COL6A4P2
DEPDC1-AS2	RNF217-AS1
FOXM1	ADAMTS13
HAPLN1	LINC02683
FANCI	COL22A1
NAP1L4P1	CHKA-DT
CCNE2	LSAMP
CIP2A	PACRG-AS1
KIFC1	BCAN-AS1
E2F7	GIPC3
SGO1	MSTN
CCDC15	SCRG1
TUBA1B	SOX2-OT
MMS22L	ACSBG1
CENPW	BTG1-DT
RFC4	EPHA5
EMSLR	LIPC
CDK1	ANK3
DUSP6	DTHD1
FAM81A	IQCN
OCA2	HSPB3
TRPM8	FGB
RAD51AP1	N4BP2L1
POLQ	PRLR
HSPA9P1	CYP4F32P
TTK	CLEC4F
CDCA3	MORN5
DDIAS	FGF7
ANO1	CMTM5
STXBP5L	LINC02732
GAL	CYP2A6
DSN1	OLFML2B
IL13RA2	CAMK2A
LDLR	CYP2E1
XDH	PAX2
DEPDC1-AS1	LINC02827
AGMO	TFAP2A-AS1
FAM111B	LINC00518
SGMS2	WDR64
Y_RNA	CNIH3-AS1
ETV5	RPS3AP24
LYAR	CASC15
AURKA	MAPK15
EPB41L4B	PCSK2
NPTX2	BCL6-AS1
IGFBP3	LINC01266
TSPAN13	ERBB4
GINS2	TSPAN11
IL1RL1	TCN1
PCNA	OOSP4B
PLK1	DLX5
CDCA7	MS4A3
SIRPB1	LINC02735
KCNJ2	FADS2B
MAD2L1	COL28A1
ANLN	ENTREP2
HSPE1	OLFML2A
BARD1	TNFSF14
TMX4	POU6F2
CENPA	CA11
SH2D1B	KIF26B-AS1
PKMYT1	LINC00486
H2AZ1	CNTNAP2
CEMIP	ADAMTS10
IQGAP3	RCVRN
SGO2	TMED10P2
TIPIN	IFITM3-AS1
BUB1	PPP4R2P4
FLRT2	TRPV5
DDAH1	PDE5A
SHCBP1	H2BC18
MEOX1	H2BC21
GPRC5A	CDH6
NME1	H4C14
NCAPG2	MMP2
RMI1	RPL7AP63
LGI2	CHRNE
WDHD1	CRYAB
AJAP1	CCDC13-AS1
CENPU	ORAI3
KIF18B	LINC02082
NCAPH	SBK1
FST	STUM
SPAG5	H3C6
SPRY4	SLC5A12
SPC25	RDH16
MYCN	LENEP
CXCL1	CYP46A1
RRM2	CTXND2
BIRC5	ACO2P2
TOP2A	RGS8
ATAD2	CCDC30
GJB3	GARIN1B
ORC6	HLA-DOA
ETV4	LMNTD2
BRIP1	BMPER
NEK2	TNFSF13
PIMREG	FOSL2-AS1
CKAP2L	ABCA9
NUF2	ADAM21
CAMK4	RNU6ATAC18P
PPP1R14C	FOLR1
POLE2	COL4A5
NUSAP1	FOXD3
CKS1B	SMIM38
KIF23	SNTG1
ASPM	MUC20
BOLA3	SAXO4
E2F2	CP
AURKB	CLPS
PRDM8	PLEKHG4B
ZWINT	RASA4CP
MTFR2	ANGPTL7
LPL	CTNS-AS1
RTKN2	TF
CDC6	GRM8
AREG	NPIPB6
WDR76	IFITM10
NT5E	MAGI2
CDC20	AFTPH-DT
TM4SF18	CASP1
FGFBP1	P2RX7
KIF1A	MTMR9LP
CTDSPL	GRAMD2A
UHRF1	DRD2
ASF1B	SOX30
MYBL1	DLEC1
RACGAP1	RPL13AP17
MCM6	BICDL3P
TNC	FLRT1
EXO1	SSPOP
CCNB1	ZNF862
FOSL1	AK8
PLA2G7	MGP
GMNN	CILP
CENPE	GLIPR1L2
KIF14	PLP1
TK1	LINC03013
ZBTB8B	JUN
CCK	AMY2B
BRCA1	TCP11L2
FAM72C	SLC44A3-AS1
ABCG2	DNAJC27-AS1
MPHOSPH6	PTPRVP
DEPDC1	ID2-AS1
RAD54L	RPE65
CDCA8	CEDORA
UBE2T	GRIN2A
CENPF	PROX1-AS1
DTL	WDR38
FIRRM	GSE1-AS1
CLSPN	CDH13-AS1
MYEOV	BTBD19
KCNJ12	ANO7L1
CENPN	PRUNE2
MSH2	MED15P8
CYB5R2	CLPSL2
CALB2	MATN2
VSNL1	LINC01229
NMU	ANGPTL6
SLC29A1	COL11A2
SPSB4	LINC01739
KRT86	KLHL3
PECAM1	LINC02798
PGCKA1	CYP1B1-AS1
NOSTRIN	BPIFB1
HYAL4	MYO15B
STEAP1	LINC01132
ZFP36L2	ARHGEF37
TCF19	LINC02769
ESPL1	LINC02608
AMIGO2	TRPM8
LRP8	LINC02606
IL18R1	C6
SLC16A6	DYNLRB2
COL6A3	IGSF10
E2F8	LINC02768
STIL	PNCK
TROAP	ADHFE1
FIGNL1	NTNG2
TRAIP	ALOX15P1
IGFBP5	MOXD1
HSPA8	SCUBE3
KIAA0040	MEF2C
ANP32E	TRAPPC6A
FCRLA	LYPLAL1-AS1
HES2	RFTN2
AK4	MGAM
ORC1	TP53INP2
NPPC	ZSCAN18
GNG4	LINC01978
STMN1	LINC01979
SDC1	AKAP1-DT
TSPAN2	CCDC18-AS1
ACTL8	AZGP1
S100A16	WIPF3
LAMC2	HEXIM2-AS1
	JUN-DT
	NIM1K
	YPEL3
	GAD1
	LGR4
	ABAT
	LINC02988
	TMOD1
	SLC26A7
	CHIAP1
	MST1P2
	SEMA3E
	RPL32P33
	LINC03048
	RN7SL316P
	LINC00324
	PTPRZ1
	SLC16A2
	PIPOX
	IL6R-AS1
	MAOB
	SEMA3D
	LINC02593
	LINC01770
	PCAT6
	UBA7
	MYOZ3
	MPZ
	ASPA
	FBXL16
	RAB26
	SHC2
	ASB11
	AATK
	PTP4A3
	KIF28P
	LINC01341
	TMEM59L
	FAM167B
	ZMYND12
	MAPK10
	TRPV3
	LMOD1
	KCNJ10
	COL9A2
	DEPP1
	TSPAN15
	TNFRSF9
	MYCBPAP
	DUOXA1
	CCN3
	LRRC71
	ID2
	TIMP4
	ACAP1
	TDRD10
	SNCAIP
	ENPP2
	CAMK2B
	FGF1
	C4B
	CTNND2
	BAALC
	QPRT
	COL14A1
	LCN12
	RARB
	TBC1D10C
	PLA2G4C
	ICA1
	SEC14L5
	CTSO
	BCAN
	TRMT9B
	TOX
	C16orf89
	PLPPR4
	COL11A1
	ATP1B2
	EFEMP2
	C3
	ACBD4
	ADAMTS15
	PLXNA4
	DRC7
	NTN5
	CDH18
	NOXA1
	AQP7
	ST6GALNAC2
	GASK1B
	BMF
	ZFP2
	DMGDH
	GABRA2
	ABI3BP
	DUSP8
	CORIN
	FAXDC2
	ZNF425
	COL16A1
	CFI
	ZNF467
	FOLH1
	MARCHF2
	MOG
	CDH10
	RASGEF1C
	SEMA3C
	C1S
	PSD2
	ZNF843
	A2M
	GPR162
	CERS4
	APOD
	THBS4
	LRRN2
	C4A
	RUNDC3A
	RGS11
	PRELP
	ANKRD24
	NUPR1
	FSTL1
	P2RY12
	MAP1LC3C
	KAT2B
	TRIM22
	CD36
	CDC42EP5
	DKK3
	PDIA2
	BCO2
	ARMH1
	PIGZ
	GTF2IRD2B
	MMP15
	COLQ
	INSC
	PADI2
	IFITM1
	SLC6A12
	GALNT15
	CHRD
	CRB1
	MERTK
	MMP28
	PGM2L1
	GPR35
	GPNMB
	LTBP1
	ABCB4
	SERPINF1
	STK33
	TRIM74
	TNFSF10
	CHI3L2
	ACOXL
	IGFBP5
	CNTN4
	TM7SF2
	COL8A1
	CLDN11
	MAP2
	ADAP2
	WSCD1
	VIT
	TXNIP
	CHIT1
	FAP
	STON1
	DAB1
	DNAI4
	TMEM178A
	RASGRP3
	CAPN8
	ANKRD65
	GALNT3
	PBXIP1
	SIPA1L2
	FCGR1A
	SELENBP1
	SAMD11
	MR1
	ARHGEF10L
	IFI44L

### Sheet: HepG2
Down regulation	Up regulation
GDF2	CPLX2
CLEC4M	HOXA13
MT1H	EBF2
HAMP	ZIC2
MARCO	EPS8L3
CYP1A2	THBS4
BMP10	ESM1
CLEC1B	GABRD
MT1G	IGF2BP1
CXCL14	MAGEA1
FCN2	HOXD9
SFRP5	SSX1
CRHBP	CDC25C
HHIP	ISX
STAB2	GPC3
SLCO1B3	DCAF4L2
CNDP1	SKA1
MT1M	MUC13
CYP3A4	IQGAP3
C9	PITX1
MT1F	MELK
BMPER	NEK2
COLEC10	RAB3B
PZP	COX7B2
CHST4	SLC7A11
HSD17B13	APLN
FCN3	DEPDC1
CCBE1	CDC20
MT1E	COL15A1
SLC25A47	TOP2A
SLC5A1	BIRC5
CD5L	UBE2C
FREM2	PBK
CFTR	HJURP
SLC6A19	NCAPG
RSPO3	ASPM
UROC1	MAGEC2
SYT9	BCAN
MUC6	ANLN
SLITRK3	E2F1
CYP26A1	MAGEA6
SLC22A1	NUF2
NAT2	NXPH4
HAO2	FSTL4
HGFAC	KIF20A
NDST3	TRIM71
IGFALS	CENPA
KCNN2	CDKN3
APOF	KIF4A
CHRM2	TROAP
TTC36	KIF18B
MT1X	CENPF
ITLN1	MAGEA3
ADH4	MYO18B
GPR182	NEIL3
CYP2E1	MYBL2
VIPR1	KIF2C
CYP2A7	ZIC5
PROM1	CCNB2
FOSB	E2F8
AVPR1A	TERT
ASPG	SFN
GABRP	BUB1
ADRA1A	CDKN2A
GPM6A	TTK
KCNJ16	EXO1
BCO2	FOXM1
CDHR2	DLGAP5
NTF3	AKR1B15
TIMD4	ELFN2
FAM163B	SIX1
DBH	CCNA2
MFSD2A	KIFC1
GCGR	MKI67
FAM180A	EEF1A2
BMP5	CSMD1
PVALB	CDK1
HEPACAM	BUB1B
CYP2A6	FAM111B
JCHAIN	CKAP2L
MT2A	SKA3
DPT	TICRR
C14orf180	STC2
RAB25	DTL
CLDN10	CR589904.2
FAM83F	PLK1
TRPV6	OTX1
MOGAT2	PTTG1
KRT19	MDK
CYP2C19	CDC45
SLCO4C1	CENPM
OXT	FBXO43
AMHR2	UGT2B11
SCARA5	CDCA5
NXF3	SPC24
AKR1D1	DIAPH3
CYP39A1	CDT1
GREM2	HMMR
PITPNM3	HOXD8
THRSP	UBE2T
IDO2
SFRP1
DCN
DIRAS3
BCHE
CYP2C8
CALN1
CDH19
COL6A6
C3orf85
GRHL2
NUDT10
DNASE1L3
LPA
ATP13A4
ECM1
SLITRK6
PLAC8
PWWP3B
GLYAT
PTH1R
CHRNA4
RPS6KA6
SPP2
ST6GAL2
ADH1C
NNMT
FOXP2
GYS2
CLTRN
WNT2
C7
CTNNA3
CXCL12
CYP8B1
RDH16
PRIMA1
HAND2
KBTBD11
SERTM2
ANGPTL6
KANK4
CYP2B6
OIT3
TCTEX1D1
ADGRG7
ESR1
LY6E
IL1RL1
SRD5A2
IL13RA2
FCGR2B
GNAO1
LRAT
TACSTD2
COL25A1
PCK1
RETREG1
PLPP4
MFAP4
NPBWR1
SLC34A2
LCAT
FOS
PHACTR3
CASR
GGT6
SAA1
LYVE1
ZG16
RANBP3L
LRCOL1
SAA2
IL20RA
CYS1
PRSS8
ST8SIA6
SHBG
INMT
CCDC196
SRPX
EPO
AADAT
NRG1
SLC10A1
ADAMTS13
SLC39A5
PRSS22
PDGFRA
POU6F2
SLC17A8
VTCN1
NPC1L1
CLRN3
AC008763.4
F9
SLC22A10
BEX1
LIFR
PCDH9
PTGIS
SERPINA11
CYP3A43
CXCL6
HGF
SAMD5
RIPOR3
CYP2C9
PDZRN4
FABP1
ADGRA1
HMGCLL1
HPGD
TMEM82
BBOX1
LRRN1
MME
B3GAT1
CLIC6
TDO2
SMIM24
WDR72
AFM
CFP
FGF23
LRRC55
LYPD2
NGFR
PTGS2
LRRN3
KCND3
GLP2R
GLS2
FXYD1
CYP1A1
TH
SEMA3E
MEP1B
ALKAL1
TNR
SLC28A3
PGLYRP2
B3GALT5
GRM8
CNTN1
ACADL
BHMT
TSLP
ADGRB3
CAMK2B
RIC3
RET
SDS
GASK1A
ESRP1
MTUS2
FREM1
LECT2
CNTN3
KIF19
HRG
TPPP2
SPSB4
CCL23
CETP
TENM3

### Sheet: MCF7
Down regulation	Up regulation
LEP	COL10A1
CA4	MMP13
SCARA5	CST1
CIDEC	MMP11
MYOC	COL11A1
TRARG1	IBSP
CD300LG	SLC24A2
ADH1B	MMP1
ADIPOQ	PLPP4
NPY2R	EPYC
FABP4	COMP
GLYAT	NEK2
CIDEA	S100P
GPD1	CEACAM5
VEGFD	GJB2
PLIN4	PITX1
PLIN1	LRRC15
AQP7	TNNT1
ANGPTL7	KIF4A
SMYD1	WT1
PCK1	H2AC13
TMEM132C	MS4A15
C14orf180	UBE2C
DLK1	PKMYT1
RBP4	ASPM
HEPACAM	CCL11
PI16	CST2
WIF1	PLAC1
KCNJ16	CCN4
ECRG4	CST4
OPRPN	HAPLN1
EDN3	TOP2A
CHRDL1	GRM4
PCOLCE2	CNTNAP2
SPX	RRM2
ALDH1L1	IQGAP3
SLC19A3	INHBA
ADGRD2	KIF14
TNMD	SIM2
SLC7A10	BIRC5
APOB	CHRNA6
ATP1A2	NUF2
SFRP1	UHRF1
HS3ST4	KIF20A
KCNIP2	H2BC7
SOX10	METTL11B
HIF3A	CKAP2L
SPHKAP	DLGAP5
PPP1R1A	PBK
HSD17B13	CDC25C
SAA1	H3C10
CXCL2	EXO1
CPA1	NEIL3
ADH1C	NKAIN1
LYVE1	HJURP
GRIA4	KIF18B
S100B	MELK
HPSE2	CEACAM6
CSN1S1	ADAMTS14
ACADL	CEP55
HSPB6	MYBL2
LGALS12	ANLN
STAC2	TPX2
TIMP4	TDO2
DACT2	E2F8
FGFBP1	MKI67
CLDN19	FAM83D
CLCA4	BUB1
ACVR1C	CENPF
ADRA1A	FN1
LVRN	HOXB13
TRDN	DEPDC1
GDF10	LAMP5
LPL	PPEF1
CAVIN2	TROAP
LRRC3B	FOXM1
RERGL	CDC20
BTNL9	GABRD
G0S2	SGO1
MASP1	HMMR
HBA2	PCLAF
TF	HSD17B6
C10orf90	CLEC5A
TNXB	DTL
CDH12	MARCHF4
LIPE	MISP
AKR1C2	FAM111B
CCL14	AL031777.2
ABCA10	SKA1
ABCA8	KIF2C
CA3	ESM1
OXTR	GRM8
BMP5	PLK1
HBB	CDK1
DPP6	CXCL11
TAT	CILP2
HSPB7	KIF26B
ABCB5	NDC80
KY	H2BC17
DEFB132	MMP10
OLFM4	ASF1B
ZBTB16	BUB1B
KRT14	CRACD
TSLP	SKA3
GPIHBP1	NCAPG
CD36	AURKB
FHL1
SLC2A4
FAM180B
SYNM
ROPN1
VIT
ADH1A
CNTFR
FMO2
AKR1C1
PTPRZ1
ITIH5
CES1
TNNT3
FRMD1
FABP7
RDH5
PIGR
FOSB
ATOH8
CRYAB
AL845331.1
SAA2
NTRK2
PAMR1
INSYN2B
ADH4
PTCHD1
MYH11
SLCO1A2
FGFBP2
PAK5
MLXIPL
LHCGR
SLC6A2
PENK
KRT5
SOSTDC1
RELN
B3GALT1
CFD
CLEC3B
TCEAL5
MYBPC1
BMP3
DCT
C4BPA
GRIN2B
C1QTNF9
TMEM100
GPR12
ALKAL2
GFAP
SLC7A3
COL17A1
DSG1
CSF3
ACTG2
ANGPTL8
OVCH2
MEOX1
CDO1
SGCG
DES
MME
BBOX1
CCL21
AADAC
HLF
KLB
CMTM5
ABCA9
ACKR1
KLF15
SYN2
MYEOV
MAP1LC3C
EPB42
PDK4
OSR1
GABRP
LRRN4CL
THRSP
FAM107A
ALB
CAPN6
PRRG3
GSTA1
CNTNAP3B
SCN3A
PLPPR1
TRHDE
CHST9
NAT8L
MGAM2
PNMA8C
ADAM33
CNN1
PPP1R14A
FAT2
CDH19
IL33
PROKR1
NRG2
COL6A6
PLP1
AC007906.2
MUCL1
RNF186
NPY5R
ABCD2
MAOA
RNASE7
NMUR1
ITGA7
SCN2B
KCNB1
GLP2R
ASPA
CADM3
NRXN1
PRRT4
IGFBP6
IGSF10
CHL1
PTPRQ
NEUROG2
KCNE1B
GABRA2
FREM1
MMRN1
CMA1
GPC3
GABRE
IL17B
CA6
SAMD5
ANGPT4
CCDC178
STAB2
IRX1
PDE1C
TCEAL2
DNASE1L3
FAM3D
PIK3C2G
GPX3
DMD
NNAT
SCGB3A1
ACACB
GRIA1
PLAC9
TEPP
SLC22A12
AVPR2
SCN4A
SERTM1
PLD5
EFCAB1
AOC3
GPAM
HAS3
RGS6
MAMDC2
SGK2
ALDH3A1
TACR1
GSTM5
PKHD1L1
CRHBP
MYOM1
PI3
FDCSP
SLC27A6
NPR1
GYG2
C16orf89
PI15
CNTNAP3
KLK5
PTN
KIT
ALDH1A2
ALX4
FOLR1
HCAR2
SSTR1
MATN2
PLCZ1
CSN3
EMILIN3
FGF2
MRGPRX3
ARHGAP36
NSG1
KCNA2
ADAMTS5
APOD
SLC16A12
ROPN1B
ACSM5
GPR17
CLDN5
GLRA3
KCNH8
NWD2
LGR6
ANGPTL1
MEOX2
DPT
OGN
SLC17A7
PLCXD3
KLHL31
ELANE
ID4
CX3CL1
IRX6
TMEM252
CLDN11
LRRC2
KLK7
C7
LALBA
CAV1
CXCL3
MAPK4
NTS
PYGM
ADRB2
CAPN11
PAK3
PFKFB1
COL25A1
RIC3
ANGPTL5
PCDH9
