## Supplementary tables for "BioGCD: A Biology-Guided Multimodal Framework for Compound and Combination Discovery": Table_S4_top_30_ranked_compounds.xlsx

### Sheet: Melanoma
Rank	Compound name	Compound ID	Reversal score	FMI	ARI	Literature evidence	Efficacy status	Abbreviation
1	PF-3758309 hydrochloride	HIT212658036	-0.163396	0.826744	0.654372	Reported	Effective	PF-3758309
2	Tenacissoside G	HIT212664630	-0.156431	0.613554	0.126307	Unreported	Ineffective	TSG
3	BX-912	HIT214983969	-0.156338	0.827383	0.654384	Unreported	Ineffective	BX-912
4	JAK-IN-21	HIT214432937	-0.155582	0.594936	0.12591	Unreported	Ineffective	JAK-IN-21
5	NMS-P715	HIT212666280	-0.154404	0.660376	0.0241563	Reported	Effective	NMS-P715
6	SR-3029	HIT212657947	-0.1544	0.716166	0.419738	Reported	Effective	SR-3029
7	Unecritinib	HIT214435649	-0.154252	0.851797	0.704123	Unreported	Unkown	Unecritinib
8	AZD-5597	HIT212034320	-0.154184	0.904354	0.809047	Unreported	Effective	AZD-5597
9	AZD-5438	HIT212019502	-0.154158	0.904354	0.809047	Unreported	Ineffective	AZD-5438
10	Idarubicin hydrochloride	HIT212651193	-0.152889	0.904534	0.80905	Reported	Effective	Idarubicin
11	FL118-14-Propanol	HIT218886879	-0.152375	0.631477	0.00606668	Unreported	Effective	FL118-Pro
12	OTSSP167 hydrochloride	HIT212653290	-0.152311	0.913543	0.827239	Reported	Effective	OTSSP167
13	LIT-001	HIT212037011	-0.149154	0.655974	0.0209695	Unreported	Ineffective	LIT-001
14	PF-431396	HIT211999752	-0.148914	0.758918	0.501779	Unreported	Unkown	PF-431396
15	Leurubicin	HIT212711548	-0.147837	0.886644	0.773272	Reported	Effective	Leurubicin
16	CPX-351	HIT212715475	-0.147532	0.922679	0.845629	Reported	Effective	CPX-351
17	Daunorubicin hydrochloride	HIT212083406	-0.147532	0.922679	0.845629	Reported	Effective	Daunorubicin
18	Omadacycline	HIT212658557	-0.146475	0.660376	0.0241563	Unreported	Ineffective	Omadacycline
19	4-PQBH	HIT214432779	-0.146029	0.70097	0.393965	Unreported	Effective	4-PQBH
20	IKK 16	HIT212651251	-0.14545	0.877984	0.755687	Reported	Effective	IKK 16
21	PF-562271 besylate	HIT212034383	-0.145366	0.62088	0.217253	Reported	Effective	PF-562271
22	YKL-06-062	HIT212673527	-0.145125	0.742476	0.487425	Unreported	Effective	YKL-06-062
23	AT7519 Hydrochloride	HIT215270543	-0.144937	0.660376	0.0241563	Reported	Effective	AT7519
24	AZ82	HIT212000207	-0.144819	0.592295	0.0925473	Reported	Effective	AZ82
25	sbp-7455	HIT212661481	-0.144355	0.609833	0.198725	Reported	Effective	sbp-7455
26	Chimmitecan	HIT214432346	-0.144328	0.532244	0.0395754	Unreported	Effective	Chimmitecan
27	X-376	HIT212657809	-0.144239	0.660376	0.0241563	Unreported	Ineffective	X-376
28	SNS-032	HIT212005290	-0.142421	0.913543	0.827239	Reported	Effective	SNS-032
29	Aldoxorubicin hydrochloride	HIT214432252	-0.142321	0.913543	0.827239	Reported	Effective	Aldoxorubicin
30	GSK-690	HIT212712773	-0.142298	0.660376	0.0241563	Unreported	Ineffective	GSK-690

### Sheet: Liver cancer
	Compound name	Compound ID	Reversal score	FMI	ARI	Literature evidence	Efficacy status	Abbreviation
	Idarubicin hydrochloride	HIT212651193	-0.136841	0.837318	0.670799	Reported	Effective	Idarubicin
	GPX-100	HIT217585196	-0.120167	0.845227	0.687374	Unreported	Ineffective	GPX-100
	CPX-351	HIT212715475	-0.113186	0.895654	0.791063	Reported	Effective	CPX-351
	Daunorubicin hydrochloride	HIT212083406	-0.113186	0.895654	0.791063	Reported	Effective	Daunorubicin
	Doxorubicin hydrochloride	HIT212002919	-0.112133	0.845227	0.687374	Reported	Effective	Doxorubicin
	Epirubicin hydrochloride	HIT212034431	-0.112133	0.845227	0.687374	Reported	Effective	Epirubicin
	SNS-032	HIT212005290	-0.112133	0.853281	0.704151	Reported	Effective	SNS-032
	Mithramycin A	HIT212038983	-0.107466	0.760381	0.501807	Reported	Effective	Mithramycin A
	Dalbavancin	HIT212654001	-0.105411	0.516811	0.0148893	Reported	Effective	Dalbavancin
	Flavopiridol hydrochloride	HIT212021553	-0.10446	0.878293	0.755693	Reported	Effective	Flavopiridol
	Pamufetinib mesylate	HIT212670600	-0.103346	0.779483	0.54547	Unreported	Ineffective	Pamufetinib
	CGP60474	HIT102657615	-0.101817	0.886906	0.773277	Reported	Effective	CGP60474
	GSK126	HIT211999891	-0.0971934	0.735339	0.446385	Reported	Effective	GSK126
	VCMMAE	HIT212005410	-0.0966202	0.720816	0.41983	Reported	Effective	VCMMAE
	KRIBB11	HIT212037633	-0.0899488	0.742735	0.459964	Reported	Effective	KRIBB11
	AVE 0991	HIT212019445	-0.0880723	0.720816	0.41983	Unreported	Ineffective	AVE 0991
	Seralutinib	HIT212661777	-0.0843608	0.779483	0.54547	Unreported	Ineffective	Seralutinib
	Nortopixantrone HCl	HIT212693207	-0.083135	0.796163	0.590879	Unreported	Effective	Nortopix-HCl
	NGP555	HIT212672629	-0.0814641	0.742735	0.459964	Unreported	Ineffective	NGP555
	Aldoxorubicin hydrochloride	HIT214432252	-0.0811558	0.845227	0.687374	Reported	Effective	Aldoxorubicin
	R547	HIT212654877	-0.0808025	0.853281	0.704151	Reported	Effective	R547
	AMG-458	HIT211999810	-0.0801374	0.779483	0.54547	Unreported	Ineffective	AMG-458
	Raloxifene hydrochloride	HIT212083099	-0.0794001	0.98995	0.98	Reported	Effective	Raloxifene
	Bilirubin	HIT100538912	-0.0793154	0.594043	0.189553	Reported	Effective	Bilirubin
	HM43239	HIT213840608	-0.0792956	0.746668	0.487508	Unreported	Effective	HM43239
	MMP13-IN-3	HIT212672578	-0.079173	0.728031	0.433007	Unreported	Ineffective	MMP13-IN-3
	EM-651	HIT214432594	-0.0791351	1	1	Unreported	Effective	EM-651
	Acolbifene	HIT212666912	-0.0791351	1	1	Unreported	Ineffective	Acolbifene
	THZ-P1-2	HIT214322981	-0.0785691	0.878293	0.755693	Unreported	Ineffective	THZ-P1-2
	Mutant EGFR inhibitor	HIT212650611	-0.078324	0.835762	0.670769	Reported	Effective	Mutant EGFR inhibitor

### Sheet: Breast cancer
Rank	Compound name	Compound ID	Reversal score	FMI	ARI	Literature evidence	Efficacy status	Abbreviation
1	XE991	HIT217592445	-0.158555	0.56	0.0687938	Unreported	Ineffective	XE991
2	Nelfinavir Mesylate	HIT212083089	-0.150173	0.62198	0.12649	Reported	Effective	Nelfinavir
3	Hesperetin	HIT212083468	-0.148925	0.553457	0.024906	Reported	Effective	Hesperetin
4	Bis(4-nitrophenyl) phosphate	HIT212000420	-0.148257	0.546623	0.0183965	Unreported	Ineffective	BNPP
5	Pseudolaric acid A-O-beta-D-glucopyranoside	HIT212661499	-0.148034	0.556709	0.0400872	Unreported	Ineffective	PAB
6	Lauroyl glutamic acid	HIT212065979	-0.147879	0.55295	0.0359306	Unreported	Ineffective	LGA
7	Palmitoyl glutamic acid	HIT212685145	-0.147879	0.55295	0.0359306	Unreported	Ineffective	PGA
8	Cyperotundone	HIT212659543	-0.146998	0.56	0.0687938	Reported	Effective	Cyperotundone
9	MELK-IN-1	HIT212673255	-0.146905	0.549979	0.0215505	Unreported	Ineffective	MELK-IN-1
10	YZ9	HIT102073402	-0.145928	0.556935	0.0687299	Unreported	Ineffective	YZ9
11	2-(2-Phenylethyl)chromone	HIT213838238	-0.145552	0.55295	0.0359306	Unreported	Ineffective	2-PEC
12	CKK-E12	HIT214983256	-0.145444	0.53332	0.0125458	Unreported	Ineffective	CKK-E12
13	Stearamide	HIT211253087	-0.144861	0.574559	-0.00294449	Unreported	Ineffective	Stearamide
14	Valeramide	HIT102650039	-0.144861	0.574559	-0.00294449	Unreported	Ineffective	Valeramide
15	Hexadecanamide	HIT212019920	-0.144861	0.574559	-0.00294449	Reported	Effective	Hexadecanamide
16	Edonerpic maleate	HIT212037818	-0.144612	0.530489	0.0100002	Unreported	Ineffective	Edonerpic
17	Linsidomine hydrochloride	HIT214316645	-0.144465	0.546623	0.0183965	Unreported	Ineffective	Linsidomine
18	Curcumol	HIT212037594	-0.144316	0.564206	0.0743513	Reported	Effective	Curcumol
19	Lumefantrine	HIT101309711	-0.144298	0.574559	-0.00294449	Unreported	Ineffective	Lumefantrine
20	Dimethyl lithospermate B	HIT212658936	-0.143918	0.539753	0.0153666	Unreported	Ineffective	DMLB
21	Aldicarb sulfone	HIT212655947	-0.14382	0.556709	0.0400872	Unreported	Ineffective	Aldicarb-S
22	N-Acetylaspartylglutamic acid	HIT212650580	-0.143792	0.552974	0.0320536	Unreported	Ineffective	NAAG
23	PEPA	HIT212666457	-0.143762	0.56	0.0687938	Unreported	Ineffective	PEPA
24	6-FAM	HIT212012918	-0.143739	0.55295	0.0359306	Unreported	Ineffective	6-FAM
25	Ethyl salicylate	HIT101870478	-0.143617	0.561076	0.0742859	Reported	Effective	Ethyl salicylate
26	3,3-Diethylthiacarbocyanine iodide	HIT214984124	-0.143496	0.542399	0.0246698	Unreported	Effective	DTCI
27	Persicogenin	HIT212665796	-0.143392	0.553457	0.024906	Reported	Effective	Persicogenin
28	Eriodictyol	HIT212031711	-0.143293	0.553457	0.024906	Reported	Effective	Eriodictyol
29	Bephenium (hydroxynaphthoate)	HIT212650009	-0.142791	0.55295	0.0359306	Unreported	Ineffective	Bephenium-HN
30	Phentolamine acetate	HIT213840558	-0.142769	0.555914	0.0634377	Unreported	Ineffective	Phentolamine
