## Supplementary tables for "BioGCD: A Biology-Guided Multimodal Framework for Compound and Combination Discovery": Table_S5_top_50_unknown_compounds_for_melanoma.xlsx

### Sheet: Melanoma
Rank	Compound name	Compound ID	Reversal score	FMI	ARI	Literature evidence	Efficacy status
1	Z2762270423	HIT213908679	-0.170295	0.735417	0.473454	Unreported	Ineffective
2	Z2362230463	HIT211387459	-0.168602	0.660376	0.0241563	Unreported	Ineffective
3	15747170	HIT107374973	-0.167705	0.843269	0.687337	Unreported	Ineffective
4	Z9542271297	HIT219390497	-0.167207	0.660376	0.0241563	Unreported	Ineffective
5	29513650	HIT106647052	-0.167073	0.826392	0.654365	Unreported	Ineffective
6	10236559	HIT105506629	-0.166428	0.660376	0.0241563	Unreported	Ineffective
7	Y504-9308	HIT104310868	-0.165503	0.765058	0.53056	Unreported	Ineffective
8	66450497	HIT104698317	-0.165011	0.655974	0.0209695	Unreported	Ineffective
9	99712048	HIT100227245	-0.16481	0.689091	0.381291	Unreported	Ineffective
10	98327140	HIT100379258	-0.16461	0.722356	0.44613	Unreported	Ineffective
11	Z2452201647	HIT105092039	-0.164098	0.660376	0.0241563	Unreported	Ineffective
12	Z9062091749	HIT219076710	-0.164055	0.660376	0.0241563	Unreported	Ineffective
13	Z1314138760	HIT100183815	-0.163972	0.643305	0.0126138	Unreported	Ineffective
14	Z9061909798	HIT219072540	-0.163106	0.869157	0.738298	Unreported	Ineffective
15	98887533	HIT104901899	-0.162953	0.742476	0.487425	Unreported	Ineffective
16	Z852330144	HIT214798746	-0.16295	0.660376	0.0241563	Unreported	Ineffective
17	Z2295394313	HIT213897854	-0.162302	0.660376	0.0241563	Unreported	Ineffective
18	Z8839926457	HIT218932736	-0.162057	0.660376	0.0241563	Unreported	Ineffective
19	19204328	HIT103406432	-0.161934	0.78671	0.575468	Unreported	Ineffective
20	Z6362809455	HIT214003736	-0.161891	0.655084	0.310168	Unreported	Ineffective
21	Z2447889026	HIT214561652	-0.161883	0.860716	0.721116	Unreported	Ineffective
22	64674069	HIT101828189	-0.16179	0.63753	0.266835	Unreported	Ineffective
23	31320546	HIT217559774	-0.161426	0.660376	0.0241563	Unreported	Ineffective
24	Z255992170	HIT105546274	-0.161289	0.581873	0.111715	Unreported	Ineffective
25	Z6721409104	HIT215429359	-0.161223	0.655853	0.310184	Unreported	Ineffective
26	98574268	HIT215044573	-0.161116	0.660376	0.0241563	Unreported	Ineffective
27	14349640	HIT106901588	-0.16063	0.660376	0.0241563	Unreported	Ineffective
28	67676240	HIT101208232	-0.160542	0.751081	0.501626	Unreported	Ineffective
29	Z1230222241	HIT106602140	-0.160317	0.779947	0.560308	Unreported	Ineffective
30	Z6412951658	HIT218993517	-0.160131	0.679119	0.356814	Unreported	Effective
31	67598404	HIT103074274	-0.159882	0.660376	0.0241563	Unreported	Ineffective
32	30045878	HIT102023301	-0.159547	0.616387	0.236266	Unreported	Ineffective
33	90818806	HIT100783161	-0.159458	0.660376	0.0241563	Unreported	Ineffective
34	Z9061911132	HIT219072590	-0.159411	0.660376	0.0241563	Unreported	Ineffective
35	Z6284808589	HIT219405064	-0.15877	0.660376	0.0241563	Unreported	Ineffective
36	Z8607383383	HIT215473501	-0.158405	0.714858	0.419713	Unreported	Ineffective
37	76525034	HIT100890151	-0.158391	0.660376	0.0241563	Unreported	Ineffective
38	Z3516922598	HIT217774045	-0.158164	0.780397	0.560317	Unreported	Ineffective
39	Z8913491965	HIT217862718	-0.157773	0.660376	0.0241563	Unreported	Ineffective
40	Z2761608113	HIT214772842	-0.157769	0.660376	0.0241563	Unreported	Ineffective
41	42238643	HIT103540295	-0.157763	0.660376	0.0241563	Unreported	Ineffective
42	83770480	HIT105595589	-0.157682	0.660376	0.0241563	Unreported	Ineffective
43	32686435	HIT102138938	-0.157584	0.660376	0.0241563	Unreported	Ineffective
44	Z243823878	HIT103197145	-0.157541	0.588376	0.111851	Unreported	Ineffective
45	63068021	HIT106083593	-0.157528	0.720735	0.432864	Unreported	Ineffective
46	97084119	HIT104788043	-0.157495	0.779141	0.560292	Unreported	Ineffective
47	Z9105905725	HIT219095368	-0.157456	0.660376	0.0241563	Unreported	Ineffective
48	Z1456669152	HIT102737546	-0.157323	0.764198	0.530543	Unreported	Ineffective
49	Z8621136101	HIT215471132	-0.139567	0.818329	0.638185	Unreported	Ineffective
