## Supplementary tables for "BioGCD: A Biology-Guided Multimodal Framework for Compound and Combination Discovery": Table_S6_Predicted_targets_of_effective_unknown_compounds.xlsx

### Sheet: SwissTarget
Rank	Target Name	Gene Symbol	UniProt ID	Target Class	Probability
1	Vascular endothelial growth factor receptor 2	KDR	P35968	Kinase	0.081839
2	Interleukin-1 receptor-associated kinase 4	IRAK4	Q9NWZ3	Kinase	0.0793351
3	Hepatocyte growth factor receptor	MET	P08581	Kinase	0.0778953
4	Platelet-derived growth factor receptor beta	PDGFRB	P09619	Kinase	0.0749805
5	Receptor-type tyrosine-protein kinase FLT3	FLT3	P36888	Kinase	0.0465456
6	High affinity nerve growth factor receptor	NTRK1	P04629	Kinase	0.0417891
7	Non-receptor tyrosine-protein kinase TYK2	TYK2	P29597	Kinase	0.0323309
8	Protein smoothened	SMO	Q99835	Frizzled family G protein-coupled receptor	0.0293203
9	Tyrosine-protein kinase JAK2	JAK2	O60674	Kinase	0.0201239
10	Tyrosine-protein kinase JAK1	JAK1	P23458	Kinase	0.0177041
11	Epidermal growth factor receptor	EGFR	P00533	Kinase	0.0174257
12	3',5'-cyclic-AMP phosphodiesterase 4D	PDE4D	Q08499	Phosphodiesterase	0.0169949
13	Tyrosine-protein kinase JAK3	JAK3	P52333	Kinase	0.0149101
14	Dual specificity tyrosine-phosphorylation-regulated kinase 1A	DYRK1A	Q13627	Kinase	0.0141171
15	Isocitrate dehydrogenase [NADP] cytoplasmic	IDH1	O75874	Oxidoreductase	0.013572
16	Tyrosine-protein kinase SYK	SYK	P43405	Kinase	0.0132136
17	NUAK family SNF1-like kinase 1	NUAK1	O60285	Kinase	0.0123772
18	Proto-oncogene Wnt-1	WNT1	P04628	Unclassified protein	0.0123379
19	Glycogen synthase kinase-3 beta	GSK3B	P49841	Kinase	0.0112499
20	Voltage-gated inwardly rectifying potassium channel KCNH2	KCNH2	Q12809	Voltage-gated ion channel	0.0110822
21	Tyrosine-protein kinase receptor UFO	AXL	P30530	Kinase	0.0106562
22	Mitogen-activated protein kinase kinase kinase kinase 3	MAP4K3	Q8IVH8	Kinase	0.0105948
23	JAK1/TYK2	N/A	P23458&P29597	Kinase	0.0105767
24	Aurora kinase B	AURKB	Q96GD4	Kinase	0.0105044
25	Mitogen-activated protein kinase 10	MAPK10	P53779	Kinase	0.0104888
26	3-phosphoinositide-dependent protein kinase 1	PDPK1	O15530	Kinase	0.0104411
27	Voltage-dependent T-type calcium channel subunit alpha-1H	CACNA1H	O95180	Voltage-gated ion channel	0.0103582
28	Mitogen-activated protein kinase 7	MAPK7	Q13164	Kinase	0.0103252
29	Tyrosine-protein kinase BTK	BTK	Q06187	Kinase	0.00994208
30	Phosphatidylinositol 4,5-bisphosphate 3-kinase catalytic subunit alpha isoform	PIK3CA	P42336	Transferase	0.00981777
31	Aurora kinase C	AURKC	Q9UQB9	Kinase	0.00978928
32	Proto-oncogene tyrosine-protein kinase receptor Ret	RET	P07949	Kinase	0.00966605
33	Mitogen-activated protein kinase 9	MAPK9	P45984	Kinase	0.00966049
34	Serine/threonine-protein kinase pim-2	PIM2	Q9P1W9	Kinase	0.00942876
35	Serine/threonine-protein kinase pim-1	PIM1	P11309	Kinase	0.00942876
36	Mitogen-activated protein kinase kinase kinase kinase 1	MAP4K1	Q92918	Kinase	0.00940102
37	Kinesin-like protein KIF18A	KIF18A	Q8NI77	Unclassified protein	0.00938436
38	Mitogen-activated protein kinase 1	MAPK1	P28482	Kinase	0.00913591
39	Gamma-secretase	N/A	Q96BI3&Q9NZ42&Q8WW43&P49768&Q92542&P49810	Protease	0.00887907
40	Bromodomain-containing protein 4	BRD4	O60885	Reader	0.00865218
41	Muscarinic acetylcholine receptor M2	CHRM2	P08172	Family A G protein-coupled receptor	0.00862632
42	ALK tyrosine kinase receptor	ALK	Q9UM73	Kinase	0.00834611
43	Kappa-type opioid receptor	OPRK1	P41145	Family A G protein-coupled receptor	0.00824469
44	Macrophage colony-stimulating factor 1 receptor	CSF1R	P07333	Kinase	0.0082212
45	Mast/stem cell growth factor receptor Kit	KIT	P10721	Kinase	0.00793257
46	Voltage-dependent calcium channel subunit alpha-2/delta-1	CACNA2D1	P54289	Calcium channel auxiliary subunit alpha2delta family	0.00775745
47	Bromodomain testis-specific protein	BRDT	Q58F21	Reader	0.00769116
48	Cytochrome c oxidase subunit 2	MT-CO2	P00403	Primary active transporter	0.00764084
49	Maternal embryonic leucine zipper kinase	MELK	Q14680	Kinase	0.00757525
50	Serine/threonine-protein kinase Chk1	CHEK1	O14757	Kinase	0.00751041
51	Fascin	FSCN1	Q16658	Unclassified protein	0.00727364
52	JAK2/TYK2	N/A	O60674&P29597	Kinase	0.00721558
53	Fibroblast growth factor receptor 1	FGFR1	P11362	Kinase	0.00705255
54	Melanin-concentrating hormone receptor 1	MCHR1	Q99705	Family A G protein-coupled receptor	0.00694304
55	Serine/threonine-protein kinase B-raf	BRAF	P15056	Kinase	0.00672613
56	Calcium/calmodulin-dependent protein kinase type II subunit delta	CAMK2D	Q13557	Kinase	0.00672355
57	Cyclin-dependent kinase 6	CDK6	Q00534	Kinase	0.00655448
58	Cyclin-dependent kinase 4	CDK4	P11802	Kinase	0.00655448
59	Rho-associated protein kinase 1	ROCK1	Q13464	Kinase	0.00648627
60	Dual specificity protein kinase CLK3	CLK3	P49761	Kinase	0.00612328
61	Dual specificity protein kinase CLK2	CLK2	P49760	Kinase	0.00612328
62	Insulin-like growth factor 1 receptor	IGF1R	P08069	Kinase	0.00609015
63	RAC-alpha serine/threonine-protein kinase	AKT1	P31749	Kinase	0.00597775
64	C-C chemokine receptor type 5	CCR5	P51681	Family A G protein-coupled receptor	0.00590103
65	Focal adhesion kinase 1	PTK2	Q05397	Kinase	0.00590091
66	CDK9/cyclin T1	N/A	O60563&P50750	Kinase	0.00582596
67	ATP-dependent translocase ABCB1	ABCB1	P08183	Primary active transporter	0.00582313
68	TGF-beta receptor type-1	TGFBR1	P36897	Kinase	0.00570238
69	Insulin receptor	INSR	P06213	Kinase	0.00563419
70	Tyrosine-protein kinase ABL1	ABL1	P00519	Kinase	0.0055349
71	Adenosine receptor A1	ADORA1	P30542	Family A G protein-coupled receptor	0.00544518
72	Vasopressin V2 receptor	AVPR2	P30518	Family A G protein-coupled receptor	0.00533914
73	Activated CDC42 kinase 1	TNK2	Q07912	Kinase	0.005241
74	Fibroblast growth factor receptor 3	FGFR3	P22607	Kinase	0.0051168
75	Fibroblast growth factor receptor 2	FGFR2	P21802	Kinase	0.0051168
76	Sodium channel protein type 10 subunit alpha	SCN10A	Q9Y5Y9	Voltage-gated ion channel	0.00506878
77	Adenosine receptor A3	ADORA3	P0DMS8	Family A G protein-coupled receptor	0.00503897
78	Hematopoietic prostaglandin D synthase	HPGDS	O60760	Transferase	0.00493363
79	3',5'-cyclic-AMP phosphodiesterase 4B	PDE4B	Q07343	Phosphodiesterase	0.00492776
80	Tumor necrosis factor	TNF	P01375	Secreted protein	0.00492302
81	Rho-associated protein kinase 2	ROCK2	O75116	Kinase	0.00491505
82	Dihydroorotate dehydrogenase (quinone), mitochondrial	DHODH	Q02127	Oxidoreductase	0.00489477
83	Leucine-rich repeat serine/threonine-protein kinase 2	LRRK2	Q5S007	Kinase	0.00488246
84	Aurora kinase A	AURKA	O14965	Kinase	0.00485111
85	Somatostatin receptor type 5	SSTR5	P35346	Family A G protein-coupled receptor	0.00481186
86	Calcium/calmodulin-dependent protein kinase type 1D	CAMK1D	Q8IU85	Kinase	0.00472866
87	Atypical chemokine receptor 3	ACKR3	P25106	Family A G protein-coupled receptor	0.0047153
88	Tyrosine-protein kinase Mer	MERTK	Q12866	Kinase	0.00470987
89	Dual specificity protein kinase TTK	TTK	P33981	Kinase	0.00470797
90	Glutaminase kidney isoform, mitochondrial	GLS	O94925	Hydrolase	0.00469149
91	Fatty acid synthase	FASN	P49327	Transferase	0.00468734
92	Muscarinic acetylcholine receptor M1	CHRM1	P11229	Family A G protein-coupled receptor	0.00468456
93	Mitogen-activated protein kinase 8	MAPK8	P45983	Kinase	0.00466137
94	Tyrosine-protein kinase ZAP-70	ZAP70	P43403	Kinase	0.00464327
95	Serine/threonine-protein kinase pim-3	PIM3	Q86V86	Kinase	0.00456469
96	Bcl2-associated agonist of cell death	BAD	Q92934	Other cytosolic protein	0.00453895
97	Vasopressin V1a receptor	AVPR1A	P37288	Family A G protein-coupled receptor	0.00450107
98	5'-AMP-activated protein kinase catalytic subunit alpha-2	PRKAA2	P54646	Kinase	0.004459
99	Tyrosine-protein kinase receptor TYRO3	TYRO3	Q06418	Kinase	0.00440601
100	Serine/threonine-protein kinase TBK1	TBK1	Q9UHD2	Kinase	0.00439756

### Sheet: TargetNet
Rank	Target Name	UniProt ID	Score
1	Hepatocyte growth factor receptor	P08581	1
2	Tyrosine-protein kinase BTK	Q06187	1
3	Mitogen-activated protein kinase 9	P45984	1
4	Mitogen-activated protein kinase 10	P53779	1
5	Tyrosine-protein kinase receptor UFO	P30530	1
6	Interleukin-1 receptor-associated kinase 4	Q9NWZ3	1
7	Aurora kinase A	O14965	1
8	Tyrosine-protein kinase receptor TYRO3	Q06418	1
9	Tyrosine-protein kinase Fyn	P06241	1
10	Tyrosine-protein kinase HCK	P08631	0.999
11	Mitogen-activated protein kinase 14	Q16539	0.997
12	Tyrosine-protein kinase SYK	P43405	0.996
13	Tyrosine-protein kinase JAK2	O60674	0.996
14	Dual specificity tyrosine-phosphorylation-regulated kinase 1A	Q13627	0.996
15	Tyrosine-protein kinase Lyn	P07948	0.994
16	Tyrosine-protein kinase Lck	P06239	0.993
17	Casein kinase II subunit alpha	P68400	0.99
18	Tyrosine-protein kinase ABL1	P00519	0.987
19	Cyclin-dependent kinase 7	P50613	0.972
20	5-hydroxytryptamine receptor 1F	P30939	0.912
21	COUP transcription factor 2	P24468	0.882
22	Vascular endothelial growth factor receptor 2	P35968	0.862
23	Neuronal acetylcholine receptor subunit alpha-4	P43681	0.739
24	5-hydroxytryptamine receptor 2C	P28335	0.737
25	Aryl hydrocarbon receptor	P35869	0.648
26	Sodium channel protein type 5 subunit alpha	Q14524	0.41
27	Proto-oncogene tyrosine-protein kinase receptor Ret	P07949	0.335
28	Non-receptor tyrosine-protein kinase TYK2	P29597	0.311
29	High affinity nerve growth factor receptor	P04629	0.203
30	Tyrosine-protein kinase JAK3	P52333	0.191
31	Macrophage colony-stimulating factor 1 receptor	P07333	0.154
32	Potassium voltage-gated channel subfamily H member 2	Q12809	0.148
33	Receptor-type tyrosine-protein kinase FLT3	P36888	0.134
34	ALK tyrosine kinase receptor	Q9UM73	0.099
35	Mitogen-activated protein kinase 8	P45983	0.094
36	Phosphatidylinositol 4,5-bisphosphate 3-kinase catalytic subunit alpha isoform	P42336	0.088
37	Cytochrome P450 2C9	P11712	0.079
38	B1 bradykinin receptor	P46663	0.065
39	Tyrosine-protein kinase ZAP-70	P43403	0.059
40	Receptor-interacting serine/threonine-protein kinase 2	O43353	0.053
41	Serine/threonine-protein kinase mTOR	P42345	0.049
42	MAP kinase-activated protein kinase 2	P49137	0.046
43	Metabotropic glutamate receptor 4	Q14833	0.045
44	Phosphatidylinositol 4,5-bisphosphate 3-kinase catalytic subunit gamma isoform	P48736	0.036
45	Serine/threonine-protein kinase pim-1	P11309	0.018
46	Cytochrome P450 3A4	P08684	0.017
47	Vascular endothelial growth factor receptor 1	P17948	0.016
48	Focal adhesion kinase 1	Q05397	0.013
49	Sodium channel protein type 9 subunit alpha	Q15858	0.011
50	Cytochrome P450 2D6	P10635	0.01
51	Cyclin-dependent kinase 2	P24941	0.009
52	CHRNA7-FAM7A fusion protein	Q494W8	0.008
53	P2X purinoceptor 7	Q99572	0.008
54	Ribosomal protein S6 kinase beta-1	P23443	0.005
55	Dual specificity protein kinase CLK4	Q9HAZ1	0.005
56	Mitogen-activated protein kinase 11	Q15759	0.004
57	Protein kinase C epsilon type	Q02156	0.003
58	Serine/threonine-protein kinase PLK1	P53350	0.003
59	Cytochrome P450 1A2	P05177	0.001
60	Serine/threonine-protein kinase pim-2	Q9P1W9	0.001
61	Tyrosine-protein kinase JAK1	P23458	0.001
62	Dual specificity protein kinase CLK1	P49759	0.001
63	Glycogen synthase kinase-3 beta	P49841	0.001
64	Ribosomal protein S6 kinase alpha-3	P51812	0.001
65	Serine/threonine-protein kinase B-raf	P15056	0.001

### Sheet: PharmMapper
Rank	Target Name	UniProt Entry	Target Class	Norm Fit	Z-score
1	Carbonic anhydrase 2	CAH2_HUMAN	LYASE	0.9992	0.937383
2	Proto-oncogene serine/threonine-protein kinase Pim-1	PIM1_HUMAN	TRANSFERASE	0.9963	0.898985
3	Kinesin-like protein KIF11	KIF11_HUMAN	MOTOR PROTEIN,CELL CYCLE	0.9949	0.88093
4	Mitogen-activated protein kinase 10	MK10_HUMAN	TRANSFERASE	0.9945	0.746157
5	Mitogen-activated protein kinase 8	MK08_HUMAN	TRANSFERASE	0.9923	0.820343
6	Cathepsin S	CATS_HUMAN	HYDROLASE	0.9867	0.96765
7	Serum albumin	ALBU_HUMAN	PLASMA PROTEIN	0.9845	0.829641
8	Prothrombin	THRB_HUMAN	HYDROLASE	0.9827	0.782154
9	Steryl-sulfatase	STS_HUMAN	HYDROLASE	0.978	0.707039
10	Mitogen-activated protein kinase 1	MK01_HUMAN	TRANSFERASE	0.9759	0.712127
11	Ephrin type-B receptor 4	EPHB4_HUMAN	TRANSFERASE	0.9663	0.769868
12	Complement factor B	CFAB_HUMAN	HYDROLASE	0.9658	0.60933
13	Peptidyl-prolyl cis-trans isomerase A	P62937	NONE	0.963	0.612271
14	NONE	NONE	NONE	0.9607	0.67016
15	Caspase-7	CASP7_HUMAN	HYDROLASE	0.9595	0.506622
16	Leukotriene A-4 hydrolase	LKHA4_HUMAN	HYDROLASE	0.9535	0.797067
17	Dipeptidyl peptidase 4	DPP4_HUMAN	HYDROLASE	0.9532	0.695318
18	Apolipoprotein A-II	APOA2_HUMAN	LIPID TRANSPORT	0.9514	0.510959
19	Stromelysin-1	MMP3_HUMAN	METALLOPROTEASE	0.9471	0.412274
20	Beta-secretase 1	BACE1_HUMAN	HYDROLASE	0.9401	0.541776
21	Seprase	SEPR_HUMAN	LYASE	0.9394	0.648194
22	cGMP-specific 3,5-cyclic phosphodiesterase	PDE5A_HUMAN	HYDROLASE	0.9349	0.536133
23	Caspase-3	CASP3_HUMAN	HYDROLASE, APOPTOSIS	0.9207	0.417126
24	Cell division protein kinase 2	P24941	NONE	0.916	0.508051
25	Aldose reductase	ALDR_HUMAN	OXIDOREDUCTASE	0.9159	0.524224
26	SPARC	SPRC_HUMAN	EXTRACELLULAR MODULE	0.9116	0.364184
27	Carbonic anhydrase 1	CAH1_HUMAN	LYASE(OXO-ACID)	0.9034	0.322287
28	Peroxisome proliferator-activated receptor gamma	PPARG_HUMAN	TRANSCRIPTION	0.8991	0.34768
29	Transthyretin	TTHY_HUMAN	HORMONE/GROWTH FACTOR	0.8875	-0.126747
30	MAP kinase-activated protein kinase 2	P49137	NONE	0.8856	-0.190242
31	Cyclin-dependent kinase 5 activator 1	CD5R1_HUMAN	COMPLEX(KINASE/ACTIVATOR)	0.8816	0.250861
32	Mitogen-activated protein kinase 14	Q16539	NONE	0.864	0.0961371
33	Cyclin-A2	CCNA2_HUMAN	TRANSFERASE	0.8593	0.117718
34	Glutaminyl-peptide cyclotransferase	QPCT_HUMAN	TRANSFERASE	0.8576	0.180314
35	Carbonic anhydrase 12	CAH12_HUMAN	LYASE	0.8483	-0.00924744
36	Coagulation factor X	FA10_HUMAN	HYDROLASE	0.842	1.91831
37	Serine/threonine-protein kinase Chk1	CHK1_HUMAN	TRANSFERASE	0.8364	-0.114273
38	Peptidyl-prolyl cis-trans isomerase FKBP1A	FKB1A_HUMAN	ISOMERASE	0.8327	-0.0128858
39	Phosphatidylinositol-4,5-bisphosphate 3-kinase catalytic subunit gamma isoform	PK3CG_HUMAN	TRANSFERASE	0.829	-0.203519
40	Cholinesterase	CHLE_HUMAN	HYDROLASE	0.8155	-0.0512771
41	Progesterone receptor	PRGR_HUMAN	TRANSCRIPTION	0.8096	-0.248567
42	Chymase	CMA1_HUMAN	SERINE PROTEASE	0.7993	-0.383173
43	Glutathione S-transferase P	GSTP1_HUMAN	TRANSFERASE	0.7939	-0.942844
44	Calmodulin	CALM_HUMAN	CALCIUM-BINDING PROTEIN	0.7829	-0.511429
45	TGF-beta receptor type-2	TGFR2_HUMAN	HORMONE/GROWTH FACTOR	0.7821	-0.642557
46	Vascular endothelial growth factor receptor 2	P35968	NONE	0.7811	-0.706906
47	Epidermal growth factor receptor	EGFR_HUMAN	TRANSFERASE	0.7784	3.48682
48	Cathepsin K	CATK_HUMAN	HYDROLASE	0.7771	1.19945
49	Amine oxidase [flavin-containing] B	AOFB_HUMAN	OXIDOREDUCTASE	0.7681	-0.249976
50	Glycogen synthase kinase-3 beta	P49841	NONE	0.7656	3.11644
51	Triggering receptor expressed on myeloid cells 1	Q9NP99	NONE	0.764	-0.528567
52	Death-associated protein kinase 1	DAPK1_HUMAN	TRANSFERASE	0.7532	1.00591
53	S-methyl-5-thioadenosine phosphorylase	Q13126	NONE	0.752	1.36627
54	Androgen receptor	ANDR_HUMAN	HORMONE/GROWTH FACTOR	0.7433	0.718089
55	Group 10 secretory phospholipase A2	O15496	NONE	0.7428	0.772008
56	Immunoglobulin alpha Fc receptor	FCAR_HUMAN	IMMUNE SYSTEM	0.7419	-0.546039
57	Estrogen receptor	ESR1_HUMAN	NUCLEAR RECEPTOR	0.7394	0.318905
58	Annexin A5	ANXA5_HUMAN	CALCIUM/PHOSPHOLIPID-BINDING	0.7392	0.266824
59	Methionine aminopeptidase 2	AMPM2_HUMAN	HYDROLASE	0.7389	2.80696
60	Phenylethanolamine N-methyltransferase	PNMT_HUMAN	TRANSFERASE	0.7378	0.610385
61	Urokinase-type plasminogen activator	UROK_HUMAN	BLOOD CLOTTING, HYDROLASE	0.7359	0.904458
62	Heat shock protein HSP 90-alpha	HS90A_HUMAN	CHAPERONE	0.7359	0.762771
63	Dual specificity protein phosphatase 6	DUS6_HUMAN	HYDROLASE	0.735	0.654023
64	ADAM 17	ADA17_HUMAN	HYDROLASE	0.7333	0.412073
65	TGF-beta receptor type-1	TGFR1_HUMAN	TRANSFERASE	0.7331	0.471841
66	Nuclear receptor ROR-alpha	RORA_HUMAN	LIPID BINDING PROTEIN	0.7327	0.423223
67	Vitamin D-binding protein	VTDB_HUMAN	TRANSPORT, LIGAND BINDING PROTEIN	0.7326	-0.256389
68	3-phosphoinositide-dependent protein kinase 1	PDPK1_HUMAN	TRANSFERASE	0.7303	0.62507
69	Mineralocorticoid receptor	MCR_HUMAN	TRANSCRIPTION	0.7248	0.554206
70	Glucosylceramidase	GLCM_HUMAN	HYDROLASE	0.7225	-1.1833
71	Proto-oncogene tyrosine-protein kinase Src	SRC_HUMAN	TRANSFERASE	0.7209	0.46107
72	Serine protease hepsin	P05981	NONE	0.7198	2.34716
73	Alcohol dehydrogenase 1B	ADH1B_HUMAN	OXIDOREDUCTASE	0.7188	0.494231
74	Neutrophil gelatinase-associated lipocalin	NGAL_HUMAN	TRANSPORT PROTEIN	0.7186	0.215011
75	Purine nucleoside phosphorylase	PNPH_HUMAN	TRANSFERASE	0.7175	0.747905
76	Serine/threonine-protein kinase PLK1	P53350	NONE	0.7174	0.627039
77	Tyrosine-protein phosphatase non-receptor type 1	PTN1_HUMAN	HYDROLASE	0.7168	0.571836
78	Proto-oncogene tyrosine-protein kinase LCK	LCK_HUMAN	TRANSFERASE	0.7137	0.61249
79	Thymidylate synthase	TYSY_HUMAN	TRANSFERASE	0.7111	0.0806561
80	Cathepsin B	CATB_HUMAN	HYDROLASE (THIOL PROTEASE)	0.7102	0.480277
81	Nitric oxide synthase, endothelial	NOS3_HUMAN	OXIDOREDUCTASE	0.7086	0.270213
82	cGMP-inhibited 3,5-cyclic phosphodiesterase B	PDE3B_HUMAN	HYDROLASE	0.7077	2.45545
83	Casein kinase I isoform gamma-2	KC1G2_HUMAN	TRANSFERASE	0.7072	0.533446
84	Phenylalanine-4-hydroxylase	PH4H_HUMAN	MONOOXGYGENASE	0.7058	0.405865
85	Neutrophil collagenase	MMP8_HUMAN	COMPLEX (METALLOPROTEASE/INHIBITOR)	0.7049	0.541334
86	Collagenase 3	MMP13_HUMAN	MATRIX METALLOPROTEASE	0.7047	0.120626
87	Dihydroorotate dehydrogenase, mitochondrial	PYRD_HUMAN	OXIDOREDUCTASE	0.7037	0.209268
88	Dihydrofolate reductase	DYR_HUMAN	OXIDOREDUCTASE	0.7033	0.457325
89	cAMP-specific 3,5-cyclic phosphodiesterase 4D	PDE4D_HUMAN	HYDROLASE	0.6994	0.285668
90	Estradiol 17-beta-dehydrogenase 1	P14061	NONE	0.6959	1.67076
91	Bile salt sulfotransferase	Q06520	NONE	0.6944	0.118276
92	cAMP-specific 3,5-cyclic phosphodiesterase 4B	PDE4B_HUMAN	HYDROLASE	0.6849	-0.25816
93	Casein kinase II subunit alpha	P68400	NONE	0.6829	0.444811
94	Serine/threonine-protein kinase 6	STK6_HUMAN	TRANSFERASE	0.6829	-1.30316
95	Cathepsin D	CATD_HUMAN	ASPARTIC PROTEASE	0.6815	-1.24031
96	Fatty acid-binding protein, adipocyte	FABP4_HUMAN	LIPID TRANSPORT	0.6802	-0.48891
97	Protein farnesyltransferase/geranylgeranyltransferase type-1 subunit alpha	FNTA_HUMAN	TRANSFERASE	0.6789	0.216323
98	Basic fibroblast growth factor receptor 1	FGFR1_HUMAN	PROTEIN KINASE	0.6775	0.0911412
99	Aldo-keto reductase family 1 member C1	Q04828	NONE	0.6772	0.282193
100	Peroxisome proliferator-activated receptor delta	Q03181	NONE	0.6749	-0.13814
101	Glycogen phosphorylase, liver form	P06737	NONE	0.669	0.0831645
102	Estrogen-related receptor gamma	P62508	NONE	0.6621	-0.283825
103	Alcohol dehydrogenase 1C	P00326	NONE	0.6619	1.6661
104	Renin	RENI_HUMAN	HYDROLASE	0.6558	0.112567
105	Complement C1r subcomponent	P00736	NONE	0.6541	0.209781
106	Serine/threonine-protein kinase PAK 7	PAK7_HUMAN	TRANSFERASE	0.654	1.53029
107	Serine/threonine-protein phosphatase 5	P53041	NONE	0.6531	-0.300055
108	Suppressor of tumorigenicity protein 14	ST14_HUMAN	HYDROLASE	0.6493	0.226757
109	cAMP-dependent protein kinase catalytic subunit alpha	P00517	NONE	0.6426	-0.0453187
110	Macrophage migration inhibitory factor	MIF_HUMAN	IMMUNE SYSTEM	0.6425	-0.251626
111	3-hydroxy-3-methylglutaryl-coenzyme A reductase	HMDH_HUMAN	OXIDOREDUCTASE	0.6394	1.41478
112	NAD(P)H dehydrogenase [quinone] 1	NQO1_HUMAN	FLAVOPROTEIN	0.6328	2.34989
113	Corticosteroid 11-beta-dehydrogenase isozyme 1	DHI1_HUMAN	OXIDOREDUCTASE	0.6302	0.483394
114	Protein-arginine deiminase type-4	PADI4_HUMAN	HYDROLASE	0.6278	2.21182
115	Glutathione-requiring prostaglandin D synthase	PTGD2_HUMAN	ISOMERASE	0.6258	1.73679
116	Poly [ADP-ribose] polymerase 1	P09874	NONE	0.6199	0.741376
117	Tyrosine-protein kinase ITK/TSK	Q08881	NONE	0.6154	1.94947
118	Tyrosine-protein kinase SYK	KSYK_HUMAN	TRANSFERASE	0.6129	1.75363
119	Matrilysin	MMP7_HUMAN	METALLOPROTEASE	0.612	0.772601
120	Histone deacetylase 8	Q9BY41	NONE	0.609	0.609262
121	Aldo-keto reductase family 1 member C3	AK1C3_HUMAN	OXIDOREDUCTASE	0.6089	2.30091
122	Heat shock cognate 71 kDa protein	P11142	NONE	0.6082	-0.57209
123	Tyrosine-protein phosphatase non-receptor type 11	PTN11_HUMAN	TYROSINE PHOSPHATASE	0.5976	0.059338
124	Superoxide dismutase [Mn], mitochondrial	P04179	NONE	0.5953	0.644608
125	Alpha-amylase 1	P04745	NONE	0.5945	-0.938673
126	Tyrosyl-tRNA synthetase, cytoplasmic	P54577	NONE	0.5942	0.623087
127	Estrogen receptor beta	Q92731	NONE	0.5921	0.703294
128	Fibroblast growth factor receptor 2	P21802	NONE	0.5919	0.315109
129	Complement factor D	CFAD_HUMAN	SERINE PROTEASE	0.5904	-0.929927
130	Carnitine O-acetyltransferase	CACP_HUMAN	TRANSFERASE	0.5897	-0.535398
131	Alcohol dehydrogenase class-3	ADHX_HUMAN	OXIDOREDUCTASE	0.5853	0.17443
132	Wiskott-Aldrich syndrome protein	WASP_HUMAN	SIGNALING PROTEIN	0.5843	-0.172664
133	B-Raf proto-oncogene serine/threonine-protein kinase	BRAF1_HUMAN	KINASE	0.5837	2.64969
134	Liver carboxylesterase 1	EST1_HUMAN	HYDROLASE	0.5819	0.666605
135	SEC14-like protein 2	O76054	NONE	0.5806	-0.221854
136	Hepatocyte growth factor receptor	MET_HUMAN	TRANSFERASE	0.5786	1.25248
137	Epoxide hydrolase 2	HYES_HUMAN	HYDROLASE	0.5772	0.128446
138	Retinoic acid receptor RXR-alpha	RXRA_HUMAN	TRANSCRIPTION	0.577	-1.11648
139	Hexokinase-1	HXK1_HUMAN	PHOSPHOTRANSFERASE	0.5744	0.335092
140	Placenta growth factor	PLGF_HUMAN	HORMONE/GROWTH FACTOR	0.5734	0.278444
141	Adenosine kinase	P55263	NONE	0.5707	0.930551
142	Carbonyl reductase [NADPH] 1	CBR1_HUMAN	OXIDOREDUCTASE	0.5707	0.320946
143	Alpha-1-antitrypsin	A1AT_HUMAN	PROTEIN BINDING	0.5689	1.5661
144	Retinol-binding protein 4	RET4_HUMAN	TRANSPORT PROTEIN	0.568	1.21856
145	Zinc-alpha-2-glycoprotein	ZA2G_HUMAN	LIPID BINDING PROTEIN	0.5675	-0.637462
146	Prostatic acid phosphatase	PPAP_HUMAN	HYDROLASE	0.5654	1.11473
147	Ribosyldihydronicotinamide dehydrogenase [quinone]	NQO2_HUMAN	OXIDOREDUCTASE	0.5638	0.360737
148	Glutathione S-transferase A1	P08263	NONE	0.5613	0.959203
149	Sex hormone-binding globulin	SHBG_HUMAN	TRANSPORT PROTEIN	0.5602	-0.278907
150	Steroid hormone receptor ERR1	P11474	NONE	0.5584	0.0283466
151	S-adenosylmethionine decarboxylase proenzyme	P17707	NONE	0.5582	0.451364
152	E3 ubiquitin-protein ligase Mdm2	MDM2_HUMAN	LIGASE	0.5539	-0.207001
153	Insulin-like growth factor 1 receptor	IGF1R_HUMAN	TRANSFERASE	0.5532	0.0644572
154	Aldo-keto reductase family 1 member C2	AK1C2_HUMAN	OXIDOREDUCTASE	0.5471	0.80498
155	Coagulation factor VII	FA7_HUMAN	HYDROLASE/BLOOD CLOTTING	0.5455	-0.0477186
156	Flavin reductase	P30043	NONE	0.5423	1.18136
157	Lanosterol synthase	ERG7_HUMAN	ISOMERASE	0.542	-0.258165
158	Cyclin-T1	CCNT1_HUMAN	TRANSCRIPTION	0.5413	0.237384
159	Sulfotransferase family cytosolic 2B member 1	O00204	NONE	0.5405	1.34846
160	Sorbitol dehydrogenase	DHSO_HUMAN	OXIDOREDUCTASE	0.5366	-0.696949
161	Insulin-like growth factor IA	P01343	NONE	0.5364	1.97153
162	Thyroid hormone receptor alpha	P10827	NONE	0.5295	1.48578
163	L-lactate dehydrogenase B chain	P07195	NONE	0.5269	-0.843868
164	BAG family molecular chaperone regulator 1	BAG1_HUMAN	CHAPERONE/CHAPERONE INHIBITOR	0.5254	-1.26716
165	Thyroid hormone receptor beta	P10828	NONE	0.5253	-0.31672
166	Bile acid receptor	NR1H4_HUMAN	TRANSCRIPTION	0.5246	-0.782982
167	Fatty acid-binding protein, heart	FABPH_HUMAN	LIPID-BINDING PROTEIN	0.5178	0.935477
168	Tyrosine-protein kinase JAK3	JAK3_HUMAN	TRANSFERASE	0.5176	0.406448
169	C-1-tetrahydrofolate synthase, cytoplasmic	P11586	NONE	0.5164	-1.2468
170	Phosphoenolpyruvate carboxykinase, cytosolic [GTP]	P35558	NONE	0.5157	-0.137489
171	Macrophage metalloelastase	MMP12_HUMAN	HYDROLASE	0.5153	-0.145399
172	Baculoviral IAP repeat-containing protein 7	Q96CA5	NONE	0.515	0.91948
173	Dual specificity mitogen-activated protein kinase kinase 1	MP2K1_HUMAN	TRANSFERASE	0.5142	2.09994
174	Cytochrome P450 2C9	CP2C9_HUMAN	OXIDOREDUCTASE	0.5136	1.13196
175	Catenin alpha-1	CTNA1_HUMAN	CYTOSKELETON	0.5083	-0.63681
176	Angiotensin-converting enzyme	ACE_HUMAN	METALLOPROTEASE	0.5055	0.744152
177	Aldehyde dehydrogenase, mitochondrial	ALDH2_HUMAN	OXIDOREDUCTASE	0.5039	-0.535153
178	Adenosylhomocysteinase	SAHH_HUMAN	HYDROLASE	0.5038	-1.11359
179	Tyrosine-protein kinase HCK	HCK_HUMAN	TYROSINE KINASE	0.5017	1.03196
180	Deoxycytidine kinase	DCK_HUMAN	TRANSFERASE	0.5017	-0.401614
181	[Pyruvate dehydrogenase [lipoamide]] kinase isozyme 2, mitochondrial	PDK2_HUMAN	TRANSFERASE	0.4968	-0.129094
182	Receptor tyrosine-protein kinase erbB-4	ERBB4_HUMAN	TRANSFERASE	0.4966	0.199768
183	Pancreatic alpha-amylase	AMYP_HUMAN	HYDROLASE	0.4962	-0.629924
184	Ornithine carbamoyltransferase, mitochondrial	P00480	NONE	0.4961	-1.19418
185	Dipeptidase 1	DPEP1_HUMAN	HYDROLASE	0.4938	1.44997
186	Phospholipase A2, membrane associated	P14555	NONE	0.4926	-1.52357
187	Trafficking protein particle complex subunit 3	O43617	NONE	0.4921	-0.0865682
188	Leukocyte elastase	ELNE_HUMAN	HYDROLASE(SERINE PROTEASE)	0.4911	0.227655
189	Galectin-2	LEG2_HUMAN	LECTIN	0.4908	0.486615
190	Disintegrin and metalloproteinase domain-containing protein 17	P78536	NONE	0.4907	-0.163093
191	RAC-beta serine/threonine-protein kinase	AKT2_HUMAN	TRANSFERASE/INHIBITOR COMPLEX	0.4899	0.498448
192	B transferase	Q9NY01	NONE	0.4894	0.707057
193	Thyroid hormone receptor beta-2	P37243	NONE	0.4893	0.441188
194	Alpha-tocopherol transfer protein	P49638	NONE	0.4891	-1.20559
195	Oxysterols receptor LXR-beta	NR1H2_HUMAN	RECEPTOR	0.4887	-0.102789
196	Glutathione S-transferase theta-2	GSTT2_HUMAN	TRANSFERASE	0.4886	1.40877
197	Gastrotropin	FABP6_HUMAN	LIPID BINDING PROTEIN	0.4879	0.64037
198	Beta-hexosaminidase subunit beta	P07686	NONE	0.4876	0.565572
199	Serine hydroxymethyltransferase, cytosolic	GLYC_HUMAN	TRANSFERASE	0.482	0.300298
200	Interleukin-2	IL2_HUMAN	CYTOKINE	0.4818	0.375066
201	Histo-blood group ABO system transferase	P16442	NONE	0.4816	0.109535
202	Peroxisome proliferator-activated receptor alpha	PPARA_HUMAN	TRANSCRIPTION	0.4796	-0.15584
203	Baculoviral IAP repeat-containing protein 4	XIAP_HUMAN	APOPTOSIS	0.4761	1.33485
204	Matrix metalloproteinase-9	MMP9_HUMAN	HYDROLASE	0.4744	1.0906
205	Tyrosine-protein kinase JAK2	JAK2_HUMAN	TRANSFERASE	0.4742	0.721558
206	Nuclear receptor subfamily 1 group I member 3	NR1I3_HUMAN	DNA BINDING PROTEIN	0.4737	-0.330899
207	Cytidine deaminase	CDD_HUMAN	HYDROLASE	0.4729	-1.39398
208	Angiopoietin-1 receptor	TIE2_HUMAN	TRANSFERASE	0.4675	1.44751
209	Cathepsin G	CATG_HUMAN	COMPLEX (SERINE PROTEASE/INHIBITOR)	0.4671	-0.997183
210	Angiotensin-converting enzyme 2	ACE2_HUMAN	HYDROLASE	0.4651	-0.816554
211	Transforming protein RhoA	P61586	NONE	0.4639	-0.893086
212	Uridine 5-monophosphate synthase	P11172	NONE	0.4638	0.0365383
213	Neprilysin	NEP_HUMAN	HYDROLASE	0.4629	1.25718
214	Ferrochelatase, mitochondrial	P22830	NONE	0.4617	1.34389
215	Lysozyme C	P61626	NONE	0.4614	1.68984
216	Kynurenine--oxoglutarate transaminase 1	KAT1_HUMAN	TRANSFERASE	0.4576	-0.50234
217	Histone-lysine N-methyltransferase SETD7	SETD7_HUMAN	TRANSFERASE	0.4529	0.961097
218	Glucocorticoid receptor	GCR_HUMAN	HORMONE/HORMONE ACTIVATOR	0.4497	2.07592
219	Nitric oxide synthase, inducible	NOS2_HUMAN	OXIDOREDUCTASE	0.4486	-0.018059
220	Retinoic acid receptor alpha	RARA_HUMAN	HORMONE/GROWTH FACTOR RECEPTOR	0.4469	1.10904
221	cAMP-dependent protein kinase, alpha-catalytic subunit	P00517	NONE	0.4463	0.774559
222	Fatty acid-binding protein, epidermal	FABP5_HUMAN	LIPID-BINDING	0.4462	-1.7508
223	Tissue-type plasminogen activator	TPA_HUMAN	HYDROLASE	0.4457	-1.13934
224	Activated CDC42 kinase 1	ACK1_HUMAN	TRANSFERASE	0.4428	-1.3437
225	Glutathione reductase, mitochondrial	P00390	NONE	0.4419	-0.2354
226	Tyrosine-protein kinase ZAP-70	ZAP70_HUMAN	TRANSFERASE	0.4408	0.252739
227	Protein-glutamine gamma-glutamyltransferase E	TGM3_HUMAN	TRANSFERASE	0.4396	0.566187
228	Endoplasmic reticulum mannosyl-oligosaccharide 1,2-alpha-mannosidase	Q9UKM7	NONE	0.4368	-1.28458
229	Salivary alpha-amylase	P04745	NONE	0.4349	-0.411469
230	Caspase-1	CASP1_HUMAN	CYTOKINE	0.4323	2.76368
231	Copper transport protein ATOX1	O00244	NONE	0.4304	-1.25662
232	Angiogenin	ANGI_HUMAN	HYDROLASE	0.4302	-2.43584
233	Protein kinase C theta type	KPCT_HUMAN	TRANSFERASE	0.4299	0.0140129
234	Coagulation factor XI	FA11_HUMAN	HYDROLASE	0.4291	1.47371
235	Matrix metalloproteinase-16	MMP16_HUMAN	HYDROLASE	0.4272	1.20614
236	Signal transducer and activator of transcription 1-alpha/beta	STAT1_HUMAN	SIGNALING PROTEIN	0.4256	1.6666
237	Fatty acid-binding protein, brain	FABP7_HUMAN	LIPID BINDING PROTEIN	0.4252	-0.449514
238	RAC-alpha serine/threonine-protein kinase	AKT1_HUMAN	TRANSFERASE	0.4243	-1.23039
239	Bcl-2-like protein 1	Q07817	NONE	0.424	2.81691
240	C-C motif chemokine 5	CCL5_HUMAN	ATTRACTANT	0.4235	-0.832548
241	Oxysterols receptor LXR-alpha	NR1H3_HUMAN	DNA BINDING PROTEIN	0.4228	-1.20868
242	Protein S100-A9	S10A9_HUMAN	METAL BINDING PROTEIN	0.422	0.0595284
243	Ras-related protein Rab-5A	RAB5A_HUMAN	PROTEIN TRANSPORT	0.4214	-0.58314
244	Uridine-cytidine kinase 2	Q9BZX2	NONE	0.4205	-0.969149
245	Medium-chain specific acyl-CoA dehydrogenase, mitochondrial	ACADM_HUMAN	ELECTRON TRANSFER	0.4202	0.58137
246	Hydroxyacylglutathione hydrolase, mitochondrial	Q16775	NONE	0.4197	0.190803
247	Nuclear receptor subfamily 1 group I member 2	NR1I2_HUMAN	TRANSCRIPTION	0.4192	-0.314463
248	72 kDa type IV collagenase	MMP2_HUMAN	HYDROLASE/HYDROLASE INHIBITOR	0.4187	0.140002
249	Cathepsin F	Q9UBX1	NONE	0.4166	0.259063
250	Retinoic acid receptor gamma	RARG_HUMAN	GENE REGULATION	0.4154	-0.186484
251	Eosinophil cationic protein	P12724	NONE	0.4151	-1.38117
252	Ras-related protein Rab-11A	RB11A_HUMAN	PROTEIN TRANSPORT	0.4126	-0.864647
253	Serine--pyruvate aminotransferase	SPYA_HUMAN	TRANSFERASE	0.4115	-0.2964
254	Tryptophan 5-hydroxylase 1	TPH1_HUMAN	OXIDOREDUCTASE	0.4112	-0.298294
255	Galactosylgalactosylxylosylprotein 3-beta-glucuronosyltransferase 1	B3GA1_HUMAN	TRANSFERASE	0.4112	-0.827613
256	Lactoylglutathione lyase	LGUL_HUMAN	LACTOYLGLUTATHIONE LYASE	0.4111	1.79225
257	Proto-oncogene tyrosine-protein kinase ABL1	P00519	NONE	0.4107	0.716262
258	Glutathione S-transferase Mu 1	GSTM1_HUMAN	TRANSFERASE	0.4104	2.11428
259	L-serine dehydratase	P20132	NONE	0.4103	-0.39869
260	Estrogen sulfotransferase	ST1E1_HUMAN	TRANSFERASE	0.4102	-0.417689
261	Complement component C8 gamma chain	P07360	NONE	0.4101	-2.42495
262	Transforming growth factor beta-2	TGFB2_HUMAN	GROWTH FACTOR	0.4087	1.2603
263	Mast/stem cell growth factor receptor	KIT_HUMAN	TRANSFERASE ACTIVATOR	0.4071	1.29364
264	ADP-ribosyl cyclase 2	BST1_HUMAN	HYDROLASE	0.4065	-0.165975
265	Integrin alpha-L	ITAL_HUMAN	IMMUNE SYSTEM	0.4058	-1.41599
266	Interstitial collagenase	P03956	NONE	0.4053	0.725268
267	Cytochrome P450 2C8	CP2C8_HUMAN	OXIDOREDUCTASE	0.4052	-0.439535
268	Ornithine aminotransferase, mitochondrial	OAT_HUMAN	TRANSFERASE	0.4048	0.552664
269	Hepatocyte nuclear factor 4-gamma	Q14541	NONE	0.4047	-0.596471
270	Galectin-3	LEG3_HUMAN	SUGAR BINDING PROTEIN	0.4038	-0.0162807
271	P-selectin	LYAM3_HUMAN	IMMUNE SYSTEM, MEMBRANE PROTEIN	0.4015	-0.442093
272	Farnesyl pyrophosphate synthetase	FPPS_HUMAN	TRANSFERASE	0.4004	-0.0558059
273	Thymidylate kinase	KTHY_HUMAN	TRANSFERASE	0.4	-0.523466
274	Nicotinamide mononucleotide adenylyltransferase 1	Q9HAN9	NONE	0.3968	-0.466145
275	Spermidine synthase	P19623	NONE	0.3932	-0.31525
276	Arylsulfatase A	ARSA_HUMAN	HYDROLASE	0.3925	-1.07899
277	Tyrosine-protein kinase CSK	CSK_HUMAN	TRANSFERASE	0.391	-1.1276
278	Delta-aminolevulinic acid dehydratase	HEM2_HUMAN	LYASE	0.3869	-0.442679
279	Glutathione S-transferase A3	Q16772	NONE	0.3854	0.950504
280	Cystathionine beta-synthase	P35520	NONE	0.3836	-0.663716
281	Glutathione S-transferase omega-1	GSTO1_HUMAN	TRANSFERASE	0.3822	0.31103
282	Phosphopantothenoylcysteine decarboxylase	Q96CD2	NONE	0.3804	-0.339573
283	Phosphatidylinositol 3-kinase regulatory subunit alpha	P85A_HUMAN	COMPLEX (PHOSPHOTRANSFERASE/RECEPTOR)	0.3793	1.42347
284	Glucosamine-6-phosphate isomerase	P46926	NONE	0.3784	-0.67863
285	Branched-chain-amino-acid aminotransferase, mitochondrial	O15382	NONE	0.3772	-0.0193752
286	Heat shock protein homolog SSE1	P32589	NONE	0.3762	-1.49897
287	Glutathione S-transferase Mu 2	GSTM2_HUMAN	TRANSFERASE	0.374	0.985122
288	Retinoic acid receptor RXR-beta	RXRB_HUMAN	NUCLEAR RECEPTOR	0.373	0.601321
289	Histamine N-methyltransferase	P50135	NONE	0.3724	-0.43206
290	ADAM 33	ADA33_HUMAN	HYDROLASE	0.3711	1.06066
291	Thymidine kinase, cytosolic	P04183	NONE	0.3708	-0.920171
292	Vitamin D3 receptor	VDR_HUMAN	GENE REGULATION	0.3707	0.0609697
293	Complement C1s subcomponent	C1S_HUMAN	HYDROLASE	0.3697	-1.81236
294	Inosine-5-monophosphate dehydrogenase 1	IMDH1_HUMAN	OXIDOREDUCTASE	0.3693	-1.01879
295	Glucose-6-phosphate isomerase	G6PI_HUMAN	ISOMERASE	0.3689	-0.382303
296	Tryptase beta-2	TRYB2_HUMAN	HYDROLASE	0.368	0.514439
297	Retinoic acid receptor beta	RARB_HUMAN	TRANSCRIPTION	0.3679	0.18661
298	GMP reductase 1	GMPR1_HUMAN	OXIDOREDUCTASE	0.3667	1.07727
299	Cellular retinoic acid-binding protein 2	P29373	NONE	0.3648	-0.149773
